# Sperm induction of somatic cell-cell fusion as a novel functional test

**DOI:** 10.1101/2023.07.18.549574

**Authors:** Nicolas G. Brukman, Clari Valansi, Benjamin Podbilewicz

## Abstract

The fusion of mammalian gametes requires the interaction between IZUMO1 on the sperm and JUNO on the oocyte. We have recently shown that ectopic expression of mouse IZUMO1 induces cell-cell fusion and that sperm can fuse to fibroblasts expressing JUNO. Here, we found that the incubation of mouse sperm with hamster fibroblasts or human epithelial cells in culture induces the fusion between these somatic cells and formation of syncytia, a pattern previously observed with some animal viruses. This sperm-induced cell-cell fusion requires a species-matching JUNO on both fusing cells, can be blocked by an antibody against IZUMO1, and does not rely on the synthesis of new proteins. The fusion is dependent on the sperm’s fusogenic capacity, making this a reliable, fast and simple method for predicting sperm function during the diagnosis of male infertility.

**Highlights:**

- Sperm induces viral-like fusion of somatic cells expressing JUNO
- We developed a new technique to determine the fertilization potential of sperm
- The test measures the capacity of sperm to induce somatic cell fusion
- The degree of somatic cell fusion correlates with the fertilizing ability of sperm

**Graphical abstract:** 
