## Supplemental Table S1 for "Sperm induction of somatic cell-cell fusion as a novel functional test"

### Sheet: Sheet1
				Acrosome Reaction	IVF					Multinucleation
Male			Total sperm	n= 1,000	COCs		ZP-free			Control		SPICER (with sperm)		Fold increase
#	Age (months)	Genetic background	x10^6	% of acrosome reaction	Fertilized eggs/total	% of ferilization	Fertilized eggs/total (polyspermy)	% of fertilization	# of sperm/egg	Count	%	Count	%
1	2.96667	Hybrid FVB/129sv/CF1	15.2	24.8	18/18	100	16/18	88.89	0.89	80/925	8.65	299/920	32.5	3.75723
2	4.36667	Hybrid B6D2	5.2	20.5	0/14	0	12/20	60	0.6			203/968	20.97	2.42428
3	3.36667	Hybrid B6D2	6.5	17.8	12/15	80	12/12 (2 w/2 sperm)	100	1.17	58/838	6.92	268/992	27.02	3.90462
4	5	Hybrid B6D2	8.3	38.1	0/12	0	0/14	0	0			100/842	11.88	1.71676
5	3.46667	Hybrid FVB/129sv/CF1	14.4	21.8	22/22	100	19/19 (4 w/2 sperm and 3 w/3 sperm)	100	1.53	72/1066	6.75	264/984	26.83	3.97481
6	3.63333	Hybrid B6D2	7.5	16.8	14/19	73.7	16/16 (6 w/2 sperm)	100	1.38			154/828	18.6	2.75556
7	4.16667	Hybrid FVB/129sv/CF1	10.1	36.6	13/13	100	19/21 (6 w/2 sperm and 2 w/3 sperm)	90.48	1.38	36/917	3.93	202/968	20.87	5.31043
8	3.5	Hybrid B6D2	5.7	18.5	0/12	0	17/25 (3 w/2 sperm)	68	0.8			197/845	12.66	3.22137
9	2.46667	Hybrid B6D2	10.2	44	18/18	100	13/13 (3 w/2)	100	1.23	48/952	4.7	206/894	23.04	4.90213
10	2.46667	Hybrid B6D2	3.29	45.5	0/14	0	2023-11-01	9.1	0.09			154/958	16.08	3.42128
